# Genetic background sets the trajectory of cancer evolution

**DOI:** 10.1101/2025.01.13.632787

**Authors:** Sarah J. Aitken, Frances Connor, Christine Feig, Tim F. Rayner, Margus Lukk, Juliet Luft, Stuart Aitken, Claudia Arnedo-Pac, James F. Hayes, Michael D. Nicholson, Vasavi Sundaram, Jan C. Verburg, John Connelly, Craig J. Anderson, Mikaela Behm, Susan Campbell, Maëlle Daunesse, Ailith Ewing, Vera B. Kaiser, Elissavet Kentepozidou, Oriol Pich, Aisling M. Redmond, Javier Santoyo-Lopez, Inés Sentís, Lana Talmane, Liver Cancer Evolution Consortium, Paul Flicek, Núria López-Bigas, Colin A. Semple, Martin S. Taylor, Duncan T. Odom

## Abstract

Human cancers are heterogeneous. Their genomes evolve from genetically diverse germlines in complex and dynamic environments, including exposure to potential carcinogens. This heterogeneity of humans, our environmental exposures, and subsequent tumours makes it challenging to understand the extent to which cancer evolution is predictable. Addressing this limitation, we re-ran early tumour evolution hundreds of times in diverse, inbred mouse strains, capturing genetic variation comparable to and beyond that found in human populations. The sex, environment, and carcinogenic exposures were all controlled and tumours comprehensively profiled with whole genome and transcriptome sequencing. Within a strain, there was a high degree of consistency in the mutational landscape, a limited range of driver mutations, and all strains converged on the acquisition of a MAPK activating mutation with similar transcriptional disruption of that pathway. Despite these similarities in the phenotypic state of tumours, different strains took markedly divergent paths to reach that state. This included pronounced biases in the precise driver mutations, the strain specific occurrence of whole genome duplication, and differences in subclonal selection that reflected both cancer susceptibility and tumour growth rate. These results show that interactions between the germline genome and the environment are highly deterministic for the trajectory of tumour genome evolution, and even modest genetic divergence can substantially alter selection pressures during cancer development, influencing both cancer risk and the biology of the tumour that develops.
