## Supplementary Table 2 for "Genetic background sets the trajectory of cancer evolution"

### Sheet: Key resources
Reagent or Resource	Source	Identifier	Reference and notes
C3H/HeOuJ stock mice	Charles River Laboratories	RRID:IMSR_JAX:000635	C3H
C57BL/6J stock mice	Charles River Laboratories	RRID:IMSR_JAX:000664	BL6
CAST/EiJ stock mice	The Jackson Laboratory	RRID:IMSR_JAX:000928	CAST
CAROLI/EiJ stock mice	The Jackson Laboratory	RRID:IMSR_JAX:000926	CAROLI
Mouse diet	Lab Supply	5058
N-Nitrosodiethylamine (DEN)	Sigma-Aldrich	N0258
Tissue Processor	Leica Biosystems	ASP300
Tissue Multistainer	Leica Biosystems	ST5020
Glass coverslipper	Leica Biosystems	CV5030
Digital pathology slide scanner	Leica Biosystems	Aperio XT system
AllPrep 96 DNA/RNA Kit	Qiagen	80311	Tumours and background liver tissue
AllPrep DNA/RNA mini kit	Qiagen	80204	P15 liver tissue (DNA)
QIAzol Lysis Reagent	Qiagen	79306	P15 liver tissue (RNA)
DNeasy blood & tissue kit	Qiagen	69504	Ear, tail samples
Antibody, CTCF	Merck Millipore	07-729, lot 2517762	Rabbit polyclonal
Antibody, H3K4me3	Merck Millipore	05-1339, lot 2780484	Mouse monoclonal, IgG clone CMA304
Antibody, H3K27ac	Abcam	4729, lot GR3187598	Rabbit polyclonal, IgG
Quant-IT dsDNA Broad Range Kit	Thermo Fisher Scientific	Q33130	Genomic DNA
Spectrophotometer	Thermo Fisher	NanoDrop	RNA
RNA quantification and integrity	Agilent	Bioanalyzer, Total RNA Nano
Ultrasonicator	Covaris	LE220 system	Genomic DNA for WGS
Ultrasonicator	Misonix	Tip sonicator 3000	ChIP-seq
S. cerevisiae genomic DNA	Merck Millipore	69240	Spike in control for WGS
TruSeq PCR-free Library Prep Kit	Illumina	20015963	WGS
TruSeq Stranded Total RNA Library Prep Kit with Ribo-Zero Gold	Illumina	20020596, 20020599	RNA-seq
ThruPLEX DNA-Seq library preparation	Rubicon Genomics	R400676	ChIP-seq
Nextera DNA sample prep kit	Nextera	FC-121-1030	ATAC-seq
Automated DNA/RNA electrophoresis	Caliper	GX Touch, HT DNA 1k/12K/Hi Sensitivity LabChip, HT DNA Hi Sensitivity Reagent Kit	WGS libraries
Automated DNA/RNA electrophoresis	Agilent	2100 Bioanalyzer, DNA 1000, DNA High Sensitivity	RNA-seq, ChIP-seq libraries
Real-time PCR system	Roche	LightCycler 480	WGS, ATAC-seq
Library quantification kit for NGS	Kapa Biosystems	KK4824	WGS, RNA-seq, ChIP-seq
Sequencing platform	Illumina	HiSeq X Ten	WGS
Sequencing platform	Illumina	HiSeq4000	RNA-seq, ChIP-seq
Sequencing platform	Illumina	NovaSeq 6000	ATAC-seq
Histology images of tumours from DEN mutagenised C3H/HeOuJ mice	BioStudies, EMBL-EBI	S-BSST383	Aitken et al., 2020
Histology images of tumours from DEN mutagenised C57BL/6J mice	BioStudies, EMBL-EBI	S-BSST384	This study
Histology images of tumours from DEN mutagenised CAST/EiJ mice	BioStudies, EMBL-EBI	S-BSST383	Aitken et al., 2020
Histology images of tumours from DEN mutagenised CAROLI/EiJ mice	BioStudies, EMBL-EBI	S-BSST384	This study
Whole genome sequence and mutation calls from tumours of DEN mutagenised C3H/HeOuJ mice, along with control samples	European Nucleotide Archive	PRJEB37808	Aitken et al., 2020
Whole genome sequence and mutation calls from tumours of DEN mutagenised C57BL/6J mice, along with control samples	European Nucleotide Archive	PRJEB15138	This study
Whole genome sequence and mutation calls from tumours of DEN mutagenised CAST/EiJ mice, along with control samples	European Nucleotide Archive	PRJEB37808	Aitken et al., 2020
Whole genome sequence and mutation calls from tumours of DEN mutagenised CAROLI/EiJ mice, along with control samples	European Nucleotide Archive	PRJEB15138	This study
RNA-seq data from 15-day old C3H/HeOuJ mouse liver	ArrayExpress	E-MTAB-8518	Aitken et al., 2020
RNA-seq data from 15-day old C57BL/6J mouse liver	ArrayExpress	pending	This study
RNA-seq data from 15-day old CAST/EiJ mouse liver	ArrayExpress	E-MTAB-8518	Aitken et al., 2020
RNA-seq data from 15-day old CAROLI/EiJ mouse liver	ArrayExpress	pending	This study
RNA-seq data from 190-day old C3H/HeOuJ mouse liver	ArrayExpress	pending	This study
RNA-seq data from 267-day old C57BL/6J mouse liver	ArrayExpress	pending	This study
RNA-seq data from 281-day old CAST/EiJ mouse liver	ArrayExpress	pending	This study
RNA-seq data from 561-day old CAROLI/EiJ mouse liver	ArrayExpress	pending	This study
Total transcriptome and read counts from tumours of DEN mutagenised C3H/HeOuJ mice	ArrayExpress	pending	This study
Total transcriptome and read counts from tumours of DEN mutagenised C57BL/6J mice, along background liver tissue	ArrayExpress	pending	This study
Total transcriptome and read counts from tumours of DEN mutagenised CAST/EiJ mice	ArrayExpress	pending	This study
Total transcriptome and read counts from tumours of DEN mutagenised CAROLI/EiJ mice	ArrayExpress	pending	This study
ChIP-seq data from 15-day old C3H/HeOuJ mouse liver	ArrayExpress	E-MTAB-11959 (CTCF), E-MTAB-14454 (H3K4me3, H3K27ac)	Anderson et al., 2024 (CTCF); This study (H3K4me3, H3K27ac)
ChIP-seq data from 15-day old C57BL/6J mouse liver	ArrayExpress	E-MTAB-14454	This study
ChIP-seq data from 15-day old CAST/EiJ mouse liver	ArrayExpress	E-MTAB-14454	This study
ChIP-seq data from 15-day old CAROLI/EiJ mouse liver	ArrayExpress	E-MTAB-14454	This study
ATAC-seq data from 15-day old C3H/HeOuJ mouse liver	ArrayExpress	E-MTAB-11780	Anderson et al., 2024
ATAC-seq data from 15-day old C57BL/6J mouse liver	ArrayExpress	E-MTAB-14144	This study
ATAC-seq data from 15-day old CAST/EiJ mouse liver	ArrayExpress	E-MTAB-14144	This study
ATAC-seq data from 15-day old CAROLI/EiJ mouse liver	ArrayExpress	E-MTAB-14144	This study
ATAC-seq data from tumours of DEN mutagenised C57BL/6J mice, along background liver tissue	ArrayExpress	E-MTAB-14144	This study
Mouse strain C3H/HeJ reference genome assembly	Ensembl	GCA_001632575.1	Lilue et al., 2018
Mouse strain C57BL/6J reference genome assembly	Ensembl	GRCm38/mm10	Church et al. 2009
Mouse strain CAST/EiJ reference genome assembly	Ensembl	GCA_001624445.1	Lilue et al., 2018
Mouse strain CAROLI/EiJ reference genome assembly	Ensembl	GCA_900094665.2	Thybert et al., 2018

### Sheet: Software
Primary processing	Version	Reference	Notes
bwa mem	0.7.12	Li and Durbin, 2009	For WGS alignment
bwa mem	0.7.17	Li and Durbin, 2009	For ChIP-seq and ATAC-seq alignment
CNVkit	0.9.6	Talevich et al., 2016
iScan Control Software (ICS)	3.3.76		Sequencing data collection, Illumina HiSeq X Ten
kalisto	0.43.1	Bray et al., 2016
strelka2	2.8.4	Kim et al., 2018
Analysis processing	Version	Reference	Notes
Bedtools	2.30.0	Quinlan and Hall 2010
bgsignature	0.2	https://pypi.org/project/bgsignature/
Blast	2.5.0	Altschul et al. 1997
CNVkit	0.9.6	Talevich et al. 2016
cutadapt	2.6	Martin 2011
DESeq2		Love et al. 2014
dNdScv	0.1.0	Martincorena et al. 2017
fastQC	0.11.9	Andrews 2010
GeneWise	3.cee4437	Birney et al. 2004
HAL toolkit	2.3	Hickey et al. 2013
MACS	2.1.2	Zhang et al. 2008
MHCflurry	2.1.1	O'Donnell et al. 2020
netMHCpan	4.1	Reynisson et al. 2020
OncodriveCLUSTL	1.1.13	Arnedo-Pac et al. 2019
OncodriveFML	2.2.0	Mularoni et al. 2016
PHAST phyloFit	1.3	Hubisz et al. 2011
Picard	2.23.8	Broad Institute 2019
progressiveCactus	1.0.0	Armstrong et al. 2019
pybedtools	0.8.0	Dale et al. 2011
QuPath	0.2.2	Bankhead et al., 2017	Built from source with Tensorflow
R	4.3.2	R Core Team 2020
r-GreyListChIP	1.36.0	Brown 2018
r-nmf	0.28	Gaujoux and Seoighe 2010
RepeatMasker	20170127	Smit, Hubley, and Green, n.d.
samtools	1.9	Heng Li et al. 2009
SELECT	1.6	Mina et al. 2017
SIFT	83	Kumar et al. 2009
SigProfiler	1.2.19	Bergstrom et al. 2019
SnakeMake	6.1.1	Mölder et al. 2021	ATAC-seq
SnakeMake	7.32.4	Mölder et al. 2021
StarDist		Schmidt et al., 2018
Strelka2	2.8.4	Kim et al. 2017
tximport	0	Soneson et al. 2015
VEP (Variant Effect Predictor)	109.3	McLaren et al. 2016
