## Supplementary Table 3 for "Genetic background sets the trajectory of cancer evolution"

### Sheet: Key
Field	Description
animalId	Animal identification
Strain	Strain
DOB	Data of birth
DOD	Date of death
Age (days)	Age in days at time of harvest
Number of tumours	Number of macroscopic liver tumours identified
Other samples collected	Additional (non-tumour) tissues collected from the animal
Age-matched control	Animal in the age-matched control cohort indicated by "yes"

### Sheet: Table
animalId	Strain	DOB	DOD	Age (days)	Number of tumours	Other samples collected	Age-matched control
85037	C3H	13/06/2013	24/11/2014	529	4	tail, ear
87918	C3H	25/07/2013	24/11/2014	487	3	tail, ear
87919	C3H	25/07/2013	24/11/2014	487	2	tail, ear
87920	C3H	25/07/2013	24/11/2014	487	4	tail, ear
87922	C3H	25/07/2013	24/11/2014	487	3	tail, ear
92757	C3H	22/10/2013	24/11/2014	398	1	tail, ear
92759	C3H	22/10/2013	13/12/2014	417	1	tail, ear
96029	C3H	2014-02-01	14/12/2014	346	2	tail, ear
14/34747	BL6	2014-06-01	2015-03-09	605	1	liver, tail, ear
14/34745	BL6	2014-06-01	2015-03-09	605	1	liver, tail, ear
14/34747	BL6	2014-06-01	2015-03-09	605	1	liver, tail, ear
96504	C3H	24/01/2014	16/12/2014	326	1	tail, ear
96988	C3H	19/02/2014	18/12/2014	302	1	tail, ear
97732	C3H	29/03/2014	18/12/2014	264	1	tail, ear
14/34840	CAST	29/09/2014	2016-07-09	709	1	liver
14/34838	CAST	2014-02-10	2016-07-09	706	2	liver, tail, ear
14/39291	CAST	30/12/2014	14/12/2016	715	2	liver, tail, ear
15/6857	CAST	2015-04-02	14/12/2016	679	1	liver
15/28671	BL6	13/05/2015	20/09/2016	496	1	liver, tail, ear
15/27980	CAST	17/07/2015	24/03/2017	616	3	liver, tail, ear
15/30755	CAST	2015-06-08	24/03/2017	596	1	liver, tail, ear
15/31698	CAST	2015-12-08	24/03/2017	590	1	liver, tail, ear
15/39681	CAST	2015-09-10	21/06/2017	621	2	liver, tail, ear
15/41293	BL6	20/10/2015	13/07/2016	267	0	liver, tail, ear	yes
15/42727	BL6	29/10/2015	2016-01-08	277	0	liver, tail, ear	yes
15/42726	BL6	29/10/2015	2016-01-08	277	0	liver, tail, ear	yes
15/42994	CAST	30/10/2015	2017-12-07	621	1
15/42995	CAST	30/10/2015	2017-12-07	621	1
15/43098	CAST	31/10/2015	26/07/2017	634	1	liver, tail, ear
15/43099	CAST	31/10/2015	26/07/2017	634	1	liver, tail, ear
15/44104	CAST	2015-06-11	26/07/2017	628	1	liver, tail, ear
15/46458	CAROLI	25/11/2015	2017-12-07	595	0	liver	yes
15/46459	CAROLI	25/11/2015	2017-12-07	595	0	liver	yes
15/46460	CAROLI	25/11/2015	2017-12-07	595	0	liver	yes
15/46461	CAROLI	25/11/2015	2017-12-07	595	0	liver	yes
15/49216	CAROLI	25/11/2015	2017-12-07	595	0	liver	yes
15/47864	C3H	2015-05-12	24/01/2017	416	1	liver, tail, ear
15/47865	C3H	2015-05-12	2017-05-06	548	8	liver, tail, ear
16/03120	C3H	23/01/2016	2017-03-04	436	2	liver, tail, ear
16/12353	C3H	31/03/2016	2017-03-07	459	2	liver, tail, ear
16/12354	C3H	31/03/2016	2017-03-07	459	1	liver, tail, ear
16/23545	BL6	2016-06-04	2018-09-01	643	3	liver
16/13628	BL6	2016-11-04	2017-04-01	268	0	liver, tail, ear	yes
16/13629	BL6	2016-11-04	2017-04-01	268	0	liver, tail, ear	yes
16/13764	BL6	2016-12-04	2017-04-01	267	0	liver, tail, ear	yes
16/13765	BL6	2016-12-04	2017-04-01	267	0	liver, tail, ear	yes
16/13766	BL6	2016-12-04	2017-04-01	267	0	liver, tail, ear	yes
16/18374	C3H	2016-07-05	13/09/2017	494	1	liver, tail, ear
16/17767	BL6	2016-07-05	24/01/2017	262	0	liver, tail, ear	yes
16/17766	BL6	2016-07-05	24/01/2017	262	0	liver, tail, ear	yes
16/29929	C3H	29/07/2016	2017-06-12	495	2	liver, tail, ear
16/29601	CAST	2016-03-08	2017-12-07	343	0	liver	yes
16/29602	CAST	2016-03-08	2017-12-07	343	0	liver	yes
16/29603	CAST	2016-03-08	2017-12-07	343	0	liver	yes
16/31969	CAST	2016-03-08	2017-12-07	343	0	liver	yes
16/31970	CAST	2016-03-08	2017-12-07	343	0	liver	yes
16/32487	C3H	19/08/2016	13/12/2017	481	3	liver, tail, ear
16/33071	C3H	19/08/2016	14/12/2017	482	1	liver, tail, ear
16/43858	C3H	2016-02-11	18/12/2017	411	2	liver, tail, ear
16/43860	C3H	2016-02-11	18/12/2017	411	2	liver, tail, ear
16/44328	C3H	2016-05-11	14/12/2017	404	3	liver, tail, ear
16/47256	C3H	2016-05-11	14/12/2017	404	1	liver, tail, ear
17/10437	C3H	15/03/2017	27/09/2017	196	1	liver, tail, ear	yes
17/13842	C3H	2017-07-04	2017-10-10	186	2	liver, tail, ear	yes
16/18376	C3H	2017-07-05	13/09/2017	129	2	liver, tail, ear
16/18496	C3H	2017-12-05	13/09/2017	124	2	liver, tail, ear
16/25231	C3H	2017-01-07	21/09/2017	82	2	liver, tail, ear
16/25233	C3H	2017-01-07	21/09/2017	82	3	liver, tail, ear
16/25234	C3H	2017-01-07	21/09/2017	82	3	liver, tail, ear
18/27942	C3H	16/07/2018	23/01/2019	191	0	liver, tail, ear	yes
18/27168	C3H	17/07/2018	23/01/2019	190	0	liver, tail, ear	yes
18/27169	C3H	17/07/2018	23/01/2019	190	0	liver, tail, ear	yes
18/27170	C3H	17/07/2018	23/01/2019	190	0	liver, tail, ear	yes
18/27171	C3H	17/07/2018	23/01/2019	190	0	liver, tail, ear	yes
18/27172	C3H	17/07/2018	23/01/2019	190	0	liver, tail, ear	yes
18/27138	C3H	18/07/2018	23/01/2019	189	0	liver, tail, ear	yes
18/27727	C3H	21/07/2018	23/01/2019	186	0	liver, tail, ear	yes
18/27728	C3H	21/07/2018	23/01/2019	186	0	liver, tail, ear	yes
18/28130	C3H	27/07/2018	31/01/2019	188	0	liver, tail, ear	yes
18/31312	C3H	2018-08-08	14/02/2019	190	1	tail, ear	yes
18/31312	C3H	2018-08-08	14/02/2019	190	0	liver, tail, ear	yes
18/30425	C3H	2018-10-08	14/02/2019	188	1	liver, tail, ear	yes
18/30424	C3H	2018-10-08	14/02/2019	188	0	liver, tail, ear	yes
18/30425	C3H	2018-10-08	14/02/2019	188	0	liver, tail, ear	yes
18/30426	C3H	2018-10-08	14/02/2019	188	0	liver, tail, ear	yes
