## Supplementary Table 4 for "Genetic background sets the trajectory of cancer evolution"

### Sheet: Key
Field	Description
Strain	Strain
RefAssembly	Reference genome assembly
Chromosome	Chromosome identifier
MidPosition	Mid position between informative mutation defined left and right bounds (best guess)
LeftBound	Informative mutation defined left bound for misassembly
RightBound	Informative mutation defined right bound for misassembly
SupportCount	Number of informative WGS tumours that support the reference genome misassembly
RefuteCount	Number of informative WGS tumours that do not support the reference genome misasembly
ConsensusSupport	Consensus support values calculated as relative enrichment (SupportCount-RefuteCount)/(SupportCount+RefuteCount)

### Sheet: Table
Strain	RefAssembly	Chromosome	MidPosition	LeftBound	RightBound	SupportCount	RefuteCount	ConsensusSupport
bl6	GRCm38/mm10	14	19381718	19378361	19385075	37	2	0.897436
c3h	GCA_001632575.1	14	12220928	12220617	12221239	152	11	0.865031
c3h	GCA_001632575.1	6	122144759	122144577	122144941	112	11	0.821138
c3h	GCA_001632575.1	6	62074279	62074019	62074540	118	19	0.722628
cast	GCA_001624445.1	17	4215722	4215500	4215945	32	5	0.72973
cast	GCA_001624445.1	14	12112087	12111496	12112679	33	5	0.736842
cast	GCA_001624445.1	6	58375032	58374526	58375538	16	12	0.142857
cast	GCA_001624445.1	9	126060489	126057214	126063765	20	0	1
caroli	GCA_900094665.2	5	4727166	4727166	4727167	24	0	1
caroli	GCA_900094665.2	8	15243383	15242216	15244550	22	2	0.833333
caroli	GCA_900094665.2	1	40385346	40384153	40386540	21	0	1
caroli	GCA_900094665.2	8	10139260	10136706	10141815	24	2	0.846154
caroli	GCA_900094665.2	13	45039599	45037843	45041356	20	0	1
caroli	GCA_900094665.2	1	47088743	47088730	47088756	23	1	0.916667
caroli	GCA_900094665.2	4	35756197	35755400	35756995	14	9	0.217391
caroli	GCA_900094665.2	14	11579185	11565172	11593199	29	2	0.870968
caroli	GCA_900094665.2	14	43066161	43064754	43067568	26	2	0.857143
caroli	GCA_900094665.2	4	37801556	37795200	37807913	14	9	0.217391
caroli	GCA_900094665.2	5	17334272	17332284	17336260	23	1	0.916667
caroli	GCA_900094665.2	14	32952518	32943839	32961198	27	1	0.928571
caroli	GCA_900094665.2	13	48571093	48570900	48571286	20	0	1
